# Conditional antagonism in co-cultures of *Pseudomonas aeruginosa* and *Candida albicans*: an intersection of ethanol and phosphate signaling distilled from dual-seq transcriptomics

**DOI:** 10.1101/2020.04.20.050765

**Authors:** Georgia Doing, Katja Koeppen, Patricia Occipinti, Deborah A. Hogan

## Abstract

*Pseudomonas aeruginosa* and *Candida albicans* are opportunistic pathogens whose interactions involve the secreted products ethanol and phenazines. Here we describe the focal role of ethanol in mixed-species co-cultures by dual RNA-seq analyses. *P. aeruginosa* and *C. albicans* transcriptomes were assessed after growth in mono-culture or co-culture with either ethanol-producing *C. albicans* or a *C. albicans* mutant lacking the primary ethanol dehydrogenase, Adh1. Analyses using KEGG-pathways and the previously published eADAGE method revealed several *P. aeruginosa* responses to *C. albicans*-produced ethanol including the induction of a non-canonical low phosphate response mediated by PhoB. *C. albicans* wild-type, but not *C. albicans adh1*Δ/Δ, induces *P. aeruginosa* production of 5-methyl-phenazine-1-carboxylic acid (5-MPCA), which forms a red derivative within fungal cells. We first demonstrate that PhoB is required for this interaction and that PhoB hyperactivity, via deletion of *pstB,* leads to increased production of 5-MPCA even when phosphate concentrations are high, but only in the presence of ethanol. Second, we show that ethanol is only sufficient to promote 5-MPCA production at permissive phosphate concentrations. The intersection of ethanol and phosphate in co-culture is mirrored in *C. albicans*; the *adh1*Δ/Δ mutant had increased expression of genes regulated by Pho4, the *C. albicans* transcription factor that responds to low phosphate which we confirmed by showing the *adh1*Δ/Δ strain had elevated Pho4-dependent phosphatase activity. The dual-dependence on ethanol and phosphate concentrations for anti-fungal production highlights how environmental factors modulate microbial interactions and dictate antagonisms such as those between *P. aeruginosa* and *C. albicans*.

**Author Summary:** *Pseudomonas aeruginosa* and *Candida albicans* are opportunistic pathogens that are frequently isolated from co-infections. Using a Dual-Seq approach in combination with genetics approaches, we found that ethanol produced by *C. albicans* stimulates the PhoB regulon in *P. aeruginosa* asynchronously with activation of the Pho4 regulon in *C. albicans.* In doing so, we demonstrate that eADAGE-based analysis can improve the understanding of the *P. aeruginosa* response to ethanol-producing *C. albicans* as measured by transcriptomics: we identify a subset of PhoB-regulated genes as differentially expressed in response to ethanol. We validate our result by showing that PhoB is necessary for multiple roles in co-culture including the competition for phosphate and the production of 5-methyl-phenazine-1-carboxylic acid, and that the *P. aeruginosa* response to *C. albicans*-produced ethanol depends on phosphate availability. The conditional stimulation of virulence production in response to sub-inhibitory concentrations of ethanol only under phosphate limitation highlights the importance of considering nutrient concentrations in the analysis of co-culture interactions.
