## Supplementary material for "Conditional antagonism in co-cultures of *Pseudomonas aeruginosa* and *Candida albicans*: an intersection of ethanol and phosphate signaling distilled from dual-seq transcriptomics": Supp_dataset_4_gene_lists

### Sheet: legend
Supplemental Table 4. Gene sets used throughout the paper.
List name	Description
PAV5	Nanostring Codeset probe sequences
PhoB Regulon	Set of PhoB regulated genes derived from Bielecki et al. 2015
Pho4 Regulon	Set of Pho4 regulated genes derived from Ikeh et al. 2016
Node108neg	High weight genes in Node108neg, the most upregulated eADAGE signature in co-culture between P. aeruginosa with C. albicans WT vs. adh1∆/∆
Clique 3	Clique, from the eADAGE gene-gene network, of DEGs in co-culture between P. aeruginosa with C. albicans WT vs. adh1∆/∆ involved in phosphate scavenging
LasR	LasR regulated genes in response to cell-density indicating autoinducer 30C12-HSL derived from Schuster et al.2003
RhlR	RhlR regulated genes in response to cell-density indicating autoinducer C4-HSL derived from Schuster et al. 2003
PqsR	PqsR regulated genes in response to cell-density indicating autoinducer PQS derived from Deziel et al. 2005

### Sheet: PAV5
NanoString Probesets for the analysis of P. aeruginosa used in this paper.
House keeping genes
dnaN	NP_064722.1	823-922	TCCAACGAGAAGTACCGCGGCATTCGCCTGCAGCTTTCCAACGGTTTGCTGAAAATCCAGGCGAACAACCCGGAGCAGGAAGAGGCCGAGGAAGAAGTGC	84	92		dnaN	NP_064722.1:822
rpoD	NP_249267.1	19-118	CAGCAATCTCGTCTGAAAGAGTTGATCGCCCGAGGCCGTGAGCAGGGATACCTGACTTACGCGGAGGTCAACGACCACCTGCCGGAGGATATTTCCGATC	85	86	HK	rpoD	NP_249267.1:18
soj	NP_254250.1	155-254	ACAAGCACAACCTGGAGCACTCCATCTACGACGTGCTCACCGGCGAGTGCAACCTCGCCGAGGCCATGCAGTTCTCCGAACACGGCGGCTACCAGTTGCT	92	90		soj	NP_254250.1:154
dapF	NP_253965.1	211-310	GAGGTCGAGCAGTGCGGCAACGGCGCTCGCTGCTTCGCCCGCTTCGTTCAGGACAAGCGCCTGACGGTGAAGAAGAGCATCCGCGTAGAAACCAAGGGCG	88	92		dapF	NP_253965.1:210
ppiD	NP_250496.1	355-454	ATCCTGCAAACTCCCGAGTTCCAGGTCGACGGCAAGTTCAACGCGGATCGCTTCGACCAGGTCATCCGCCAGATGAACTACAGCCGCATGCAGTTCCGCC	85	85	HK	ppiD	NP_250496.1:354
pepP	NP_253911.1	1190-1289	CGAAGAAGTGGCGCGGTATCGGCGTACGCATCGAGGACGACGTGGTGGTCACCCGCAATGGCTGCGAAGTGCTGACCAACGGCGTGCCGAAGACCGTCGC	88	92		pepP	NP_253911.1:1189
phoA	NP_251986.1	164-263	TGACCCAGGCCCTGAAGCAGTCGCTGTCGAAGAAGAAGGCGAAGAACGTGATCCTGCTGATCGGCGACGGCATGGGCGACTCCGAGATCACCGTGGCGCG	89	90		phoA	NP_251986.1:163
PA14_53380	PA14_53380.1	429-528	CTACCTGCGCTGGTTCCACAACCGCACGCAGATGACCCTGGTGCCCAGCGGCAGCCAGCGCATGGAATTGCAACGGCGCGGTTTCGAACGCCTCAACCTG	92	88		GID1346	PA14_53380.1:428
glpQ	NP_249038.1	377-476	AAGTCGACGGAGTGGAACTCACCGGCTGGTTCAGCGAAGACTTCACCCTCGCCGAACTGAAGACCCTGCGCGCCATCGAGCGCATCCCCACGATCCGCCC	89	92		glpQ	NP_249038.1:376
exbD2	NP_249384.1	1189-1288	ATGATGGTCCAGTCGTGGGTCATCATGTACCGCAAGAACCAGAACGTCGGCCGTGTCAGTCGCGCCAACGGGCTGTTCCGCGAGCGCTTCGCCGAGGTCG	85	87		exbB2	NP_249384.1:1188
PA14_51610	PA14_51610.1	151-250	AAGCTTTCCGGAGTTAATGATAATGAAGAGGGGAGTGTGAGGTTGAATCGGCTGAACTGCGATCCAATTGAAGGTCGTGTTCTTGAATCAGAGAAGCTGA	81	82		GID5142	PA14_51610.1:150
phnD	NP_252073.1	371-470	AGGACAGCAAGATCGACAGCCTCGAGGACATGTTGGCGAACGCCAAGAGCCTGACCTTCGGCAACGGCGATCCGAACTCCACGTCCGGCTACCTGGTGCC	92	91		PA3383	NP_252073.1:370
phoR	PA14_70760.1	178-277	CTGCGCAACCACCAGCCAGACGAGCCACCGCCGGACAGCTACGGCCTCTGGGGCGAAGTCTTCGACAATATCTACCACCTGCAACGCCGCAACCAGCGCG	92	89		phoR	PA14_70760.1:177	PA14_70760.1:177
phoB	NP_254047.1	104-203	ATACCCAGCAGGCGCACGCGGTGATCGTCGACCGCAAGCCGGACCTGATCCTGCTCGACTGGATGCTCCCCGGCACTTCCGGCATCGAACTGGCGCGACG	85	86		phoB	NP_254047.1:103
phoU	NP_254052.1	1-100	ATGATCAACAAAGACAGTCTCACCCATCACATCTCCCAGCAGTTCAACGCCGAGCTGGAGGATGTGCGCAGCCACCTCCTGGCCATGGGCGGGCTGGTGG	84	91		phoU	NP_254052.1:0
pstA	NP_254054.1	321-420	CCGCGAGCTTTACGGCAGCGATTTCTCCTGGGTCGTCGGCGAGTGGCTGCAGGACATCAAGCGTCCCGAAGCGCTGATGGTTCTCGAACGCCGCGAGTGG	85	86		pstA	NP_254054.1:320
exaA	NP_250672.1	185-284	AGCGCTGGAGCCCGCTCAAGCAGGTCAACGCCGACAACGTGTTCAAGCTGACCCCGGCCTGGTCGTACTCCTTCGGCGACGAGAAACAGCGCGGCCAGGA	84	85		exaA	NP_250672.1:184
exaB	NP_250673.1	109-208	GGACTCGAGCCGCTGGGCAAGGAATGGCGCGACACCAACCCCTACCGCAAGCCCTACGCCAAGCACGACCTCGCCGTCGAGATCGGCGCCTCCGCCTACA	92	93		exaB	NP_250673.1:108
phzA1/2	NP_250590.1	312-411	CGGCAAGGCGCTGGTCCCGGGGTATCCGCAGGGCTATTGCGAGAACCACTACATCCATTCCTTCGAACTCGAGAACGGCCGGATAAAACGCAATCGCGAG	91	83		phzA2	NP_250590.1:311
phzC1/2	NP_250592.1	322-421	GCCGGGCAGTACGCCAAGCCGCGTTCCAAGCCGCACGAGCAGGTCGGCGAGCAGACCCTGCCGGTCTATCGCGGCGACATGGTCAACGGCCGCGAGGCCC	86	86		phzC2	NP_250592.1:321
phzH	NP_248741.1	1052-1151	AGGACGTACCTTTCACCTTCGGCGACATGGATACCTCGCTGCACCTGATGTTCGGCGAGATCCGCCGGCATTCCACGGTGGCCATCTCCGGTGAAGGCGC	85	86		phzH	NP_248741.1:1051
phzM	NP_252898.1	247-346	CCCACCAGCCACCTGCTGAGGGATGTCGAGGGCTCCTTCCGCGACATGGTGCTGTTCTACGGCGAGGAGTTCCACGCCGCCTGGACGCCCGCCTGCGAGG	91	91		phzM	NP_252898.1:246
phzS	NP_252907.1	596-695	TCCTCGACGGCAAGACCATGATCGTCGCCAACGACGAGCACTGGTCGCGCCTGGTCGCCTATCCGATCTCGGCGCGTCACGCGGCCGAAGGCAAGTCGCT	89	89		phzS	NP_252907.1:595
mexG	NP_252894.1	49-148	ACCGCCCGGATCTGCCTGGCCCTGATGTTCGTCGCCTCGGGACTGGCGAAGCTGTTCGACTATCAGGCCAGCCTGGAGGAAATGCGCGCCGCCGGCCTGG	92	91		mexG	NP_252894.1:48

### Sheet: PhoB regulon
Gene name		Pseudomonas aeruginosa PhoB regulon. PhoB regulon defined in Table S5 of Bielecki P, Jensen V, Schulze W, et al. (2015) Cross talk between the response regulators PhoB and TctD allows for the integration of diverse environmental signals in Pseudomonas aeruginosa. Nucleic Acids Research 43: 6413-6425. Originally published as PA14 genes, we adapted the set to only include those with PAO1 orthologs …
acpP
aer
algD
alkB
ampD
aprA
argG
arnB
asnB
aspA
atsB
atsR
carA
ccoN-2
coxB
cspB
ctpL
cupB1
czcC
czrR
dbpA
dkgB
elbB
fabG
fusA2
gdhA
glnE
glpQ
gltB
gnyD
grtA
hemB
hslO
iutA
lipG
mdoG
moaC
moaE
mvfR
nadA
nfeD
opdQ
oprE
oprO
oprP
P32
PA3219
PA3190
PA3133
PA3064
PA3049
PA3038
PA2966
PA2940
PA2939
PA2938
PA2935
PA2882
PA2804
PA2803
PA2795
PA2763
PA2762
PA2759
PA2698
PA2697
PA2667
PA2635
PA2602
PA2548
PA2547
PA2523
PA2522
PA2440
PA2439
PA2428
PA2427
PA2381
PA2259
PA2235
PA2071
PA2042
PA2036
PA2022
PA2019
PA2017
PA2015
PA2010
PA1901
PA1899
PA1873
PA1856
PA1770
PA1747
PA1673
PA1606
PA1585
PA1575
PA1570
PA1561
PA1520
PA1519
PA1424
PA1249
PA1165
PA1149
PA1113
PA1054
PA1004
PA1003
PA0996
PA0980
PA0979
PA0978
PA0959
PA0842
PA0805
PA0730
PA0692
pagL
pcpS
pctC
pelA
phaA
phaA
phnC
phnD
phnF
phoA
phzA2
phzC1
phzC2
phzH
pigB
pigC
piuA
plcN
ppsA
pqiA
pqsA
pslE
pstC
ptxS
rcsC
rhlR
rmf
rpmE2
rpsI
sucA
surA
tpnA
ugd
ygjU
yjbN

### Sheet: Pho4 regulon
Alias	Assembly 22	Assembly 19		Candida albicans Pho4 regulon. List from Table S2 from Ikeh MAC, Kastora SL, Day AM, et al. (2016) Pho4 mediates phosphate acquisition in Candida albicans and is vital for stress resistance and metal homeostasis. Molecular Biology of the Cell 27: 2784-2801. Adapted to only inlcude genes with FoldChange(WT-Pi vs. WT+Pi) > 2, p-value < 0.05 and FoldChange(pho4-Pi vs. WT+Pi) < 2, p-value < 0.05.
BTA1	C1_11490C_A	orf19.1171
PHO100	C1_07430W_A	orf19.4424
LEU2	C7_00400W_A	orf19.7080
PHO84	C1_11480W_A	orf19.655
PHO112	CR_02400W_A	orf19.3727
FGR2	C7_00480W_A	orf19.7071
PLB1	C6_01990W_A	orf19.689
C4_00530C_A	C4_00530C_A	orf19.4189
PHO113	CR_02180W_A	orf19.2619
C1_04800C_A	C1_04800C_A	orf19.762
RBT7	C4_03100W_A	orf19.2681
GIT1	C2_06590C_A	orf19.34
PGA12	CR_10210W_A	orf19.7597
CR_10200W_A	CR_10200W_A	orf19.7596
NAT4	C4_01250W_A	orf19.4664
C3_01540W_A	C3_01540W_A	orf19.1691
ALS4	C6_04130C_A	orf19.4555
UTP20	C3_01200W_A	orf19.3159
SIT1	C2_08050C_A	orf19.2179
C1_12910W_A	C1_12910W_A	orf19.4921.1
POL93	C1_00290W_A	orf19.6078
CR_01920W_A	CR_01920W_A	orf19.2591
RDN18	CR_08770W_A	RDN18
TRY6	C3_06790W_A	orf19.6824
HIS1	C5_05320C_A	orf19.4026
C7_01030C_A	C7_01030C_A	orf19.7011
KTI12	CR_03370C_A	orf19.2385
C3_02140C_A	C3_02140C_A	orf19.1632
RNR1	C2_03160C_A	orf19.5779
XOG1	C1_02990C_A	orf19.2990
C4_03960W_A	C4_03960W_A	orf19.787.1
ASM3	C1_00680W_A	orf19.6037
PLB4.5	C2_01380W_A	orf19.1442
CR_03840C_A	CR_03840C_A	orf19.4355
C1_04590W_A	C1_04590W_A	orf19.6852.1
C1_04010C_A	C1_04010C_A	orf19.4476
SAM2	C1_11450C_A	orf19.657
ALS2	C6_04380W_A	orf19.1097
RPA135	C7_00570W_A	orf19.7062
NOG1	C3_06030W_A	orf19.7384
RHR2	C3_00320W_A	orf19.5437
KRR1	C1_11420W_A	orf19.661
RPA190	C1_10670C_A	orf19.1839
YMC1	C1_07200W_A	orf19.4447
C2_10730W_A	C2_10730W_A	orf19.5353
DRS1	CR_10550W_A	orf19.7635
RNR22	C2_07570W_A	orf19.1868
C4_05730W_A	C4_05730W_A	orf19.1258
C4_01800W_A	C4_01800W_A	orf19.4612
ZRT2	C2_02590W_A	orf19.1585
UTP13	C5_02550C_A	orf19.4268
C3_06370C_A	C3_06370C_A	orf19.7422
C1_03790C_A	C1_03790C_A	orf19.1030
ARX1	C1_03230C_A	orf19.3015
RPF2	C2_05230C_A	orf19.3553
C2_02540W_A	C2_02540W_A	orf19.1578
C7_03140W_A	C7_03140W_A	orf19.5141
C5_04390C_A	C5_04390C_A	orf19.3925
IFD6	C1_04140W_A	orf19.1048
C4_05010W_A	C4_05010W_A	orf19.3778
PES1	C2_09320C_A	orf19.4093
BIO2	CR_01930C_A	orf19.2593
CR_04170W_A	CR_04170W_A	orf19.501
SDA1	CR_05660W_A	orf19.6648
C5_03910C_A	C5_03910C_A	orf19.1105
RPA34	C1_10260C_A	orf19.4896
MAK5	C2_05090W_A	orf19.3540
MAK21	C3_04560W_A	orf19.5912
C2_05160C_A	C2_05160C_A	orf19.3547
UTP5	CR_10240W_A	orf19.7599
GIT3	C5_00880C_A	orf19.1979
C1_01640W_A	C1_01640W_A	orf19.3354
C1_00160C_A	C1_00160C_A	orf19.6090
CR_09740W_A	CR_09740W_A	orf19.7546
C3_02750W_A	C3_02750W_A	orf19.265
QDR1	CR_04210C_A	orf19.508
CR_03270W_A	CR_03270W_A	orf19.2397
DBP8	CR_05630W_A	orf19.6652
C1_14080W_A	C1_14080W_A	orf19.7215
BMS1	C3_01000W_A	orf19.2504
C1_11080W_A	C1_11080W_A	orf19.2308
GAR1	C1_11550W_A	orf19.1164
SPB1	C6_04160C_A	orf19.76
LEU4	C1_00170W_A	orf19.6086
C1_10620W_A	C1_10620W_A	orf19.1833
NOP13	C3_07300W_A	orf19.6766
C7_03310W_A	C7_03310W_A	orf19.1344
NOC2	CR_05520W_A	orf19.5850
C6_03320W_A	C6_03320W_A	orf19.5620
FET99	C6_00470C_A	orf19.4212
ZCF17	C1_01170C_A	orf19.3305
YWP1	C2_08590W_A	orf19.3618
NAG3	C6_04610C_A	orf19.2158
MDN1	C4_00970C_A	orf19.4697
MRT4	C6_02770W_A	orf19.5550
YOR1	C2_09990C_A	orf19.1783
FRE10	C4_04320W_A	orf19.1415
BMT4	C6_03250W_A	orf19.5612
RHD1	C1_05000W_A	orf19.54
MPP10	C2_00070C_A	orf19.1915
C6_02480W_A	C6_02480W_A	orf19.5517
C2_00170C_A	C2_00170C_A	orf19.2115
URA2	CR_07050C_A	orf19.2360
C1_04040C_A	C1_04040C_A	orf19.4479
C2_08260W_A	C2_08260W_A	orf19.2220
CR_03780C_A	CR_03780C_A	orf19.4376
BMT3	CR_00740C_A	orf19.3282
WSC4	C1_14360C_A	orf19.7251
CR_04240C_A	CR_04240C_A	orf19.512
AMO1	C2_03120W_A	orf19.5784
GUA1	C1_09490C_A	orf19.4813
MET10	C2_09140C_A	orf19.4076
CWH8	C1_02250W_A	orf19.3682
C1_01180C_A	C1_01180C_A	orf19.3306
SYG1	C1_04760C_A	orf19.768
SEN2	C4_02640C_A	orf19.2735
C2_04080W_A	C2_04080W_A	orf19.813
PDC11	C4_06570C_A	orf19.2877
C1_05630C_A	C1_05630C_A	orf19.2489
BMT1	C3_07180C_A	orf19.6782
C3_02350W_A	C3_02350W_A	orf19.1609
CEF3	C5_01580C_A	orf19.4152
C7_04340C_A	C7_04340C_A	orf19.7127.1
RRP15	C2_09380W_A	orf19.563
C7_03400C_A	C7_03400C_A	orf19.1335
CDC19	C2_05460W_A	orf19.3575
C3_05160C_A	C3_05160C_A	orf19.5991
C3_07800C_A	C3_07800C_A	orf19.6175
C5_03450W_A	C5_03450W_A	snR40
SSU1	CR_09170C_A	orf19.7313
C1_05520W_A	C1_05520W_A	orf19.413
C2_10740C_A	C2_10740C_A	orf19.5356
GDA1	C3_06120C_A	orf19.7394
IFE1	C1_04750W_A	orf19.769
C2_01070W_A	C2_01070W_A	orf19.2017
CR_05800C_A	CR_05800C_A	orf19.6630
FRE9	C2_05070W_A	orf19.3538
C2_00410C_A	C2_00410C_A	orf19.2090
CR_08500W_A	CR_08500W_A	orf19.6418
PGA53	C4_01360W_A	orf19.4651
NMD3	CR_06720W_A	orf19.706
DBP7	C7_01200C_A	orf19.6902
APT1	C2_01430W_A	orf19.1448
CSH1	C1_04020C_A	orf19.4477
FTR2	C1_14220C_A	orf19.7231
C6_02430W_A	C6_02430W_A	orf19.5510
C6_01890C_A	C6_01890C_A	orf19.3393
C2_04830W_A	C2_04830W_A	orf19.4128
CPA2	CR_01330W_A	orf19.3221
PHO81	CR_00590W_A	orf19.7475
MLT1	C1_08210C_A	orf19.5100
C1_06820W_A	C1_06820W_A	orf19.6227
MCM3	C2_07350W_A	orf19.1901
ROD1	C2_01970C_A	orf19.1509
PWP2	CR_00800C_A	orf19.3276
CR_01950W_A	CR_01950W_A	orf19.2594
UPC2	C1_08460C_A	orf19.391
KCS1	CR_05260C_A	orf19.1007
SUR2	C2_02860W_A	orf19.5818
C5_01610W_A	C5_01610W_A	orf19.6297
SLF1	C3_06780C_A	orf19.6826
TRY3	C5_00980W_A	orf19.1971
ADE6	CR_04740C_A	orf19.6317
C3_01310W_A	C3_01310W_A	orf19.1720
C1_00270W_A	C1_00270W_A	orf19.6079
C4_04990C_A	C4_04990C_A	orf19.3781
C1_05550C_A	C1_05550C_A	snR60
OPT7	C4_00440C_A	orf19.5673
C2_09420W_A	C2_09420W_A	orf19.1600
C3_00170C_A	C3_00170C_A	orf19.5455
CR_01910C_A	CR_01910C_A	orf19.2590
GIN1	C1_11440C_A	orf19.658
POL1	C3_04300C_A	orf19.5873
C1_05230W_A	C1_05230W_A	orf19.443
PTP3	CR_10340W_A	orf19.7610
C2_04120C_A	C2_04120C_A	orf19.809
C3_03210W_A	C3_03210W_A	orf19.320
CHT1	CR_00180C_A	orf19.7517
CR_01410C_A	CR_01410C_A	orf19.2527
MNN1	C5_02630C_A	orf19.4279
C4_03950C_A	C4_03950C_A	orf19.787
SOD3	C7_00110W_A	orf19.7111.1
CR_06570C_A	CR_06570C_A	orf19.915
CR_03690W_A	CR_03690W_A	orf19.4368
C1_10350C_A	C1_10350C_A	orf19.4906
MNN22	C4_04770C_A	orf19.3803
GIT4	C5_00870C_A	orf19.1980
VRG4	C1_07700C_A	orf19.1232
IMP4	CR_07950W_A	orf19.603
THI13	CR_09290W_A	orf19.7324
C3_04370C_A	C3_04370C_A	orf19.5884
C2_02550C_A	C2_02550C_A	orf19.1580
CR_09800C_A	CR_09800C_A	orf19.7552
MCD1	CR_10540C_A	orf19.7634
ECM17	C2_06170C_A	orf19.4099
C2_10650W_A	C2_10650W_A	orf19.5342.2
C6_00760W_A	C6_00760W_A	orf19.3649
PMA1	C3_00720W_A	orf19.5383
RPC10	C1_14390W_A	orf19.7255
GDS1	C5_01080C_A	orf19.1963
IFH1	C5_02650C_A	orf19.4282
HAS1	C5_04750C_A	orf19.3962
KAR9	C1_13740W_A	orf19.5011
C1_11160C_A	C1_11160C_A	orf19.2299
C5_03470C_A	C5_03470C_A	orf19.6654
C2_07420W_A	C2_07420W_A	orf19.1889
C4_04230W_A	C4_04230W_A	orf19.1427
CDR1	C3_05220W_A	orf19.6000
C6_02420W_A	C6_02420W_A	orf19.3483
C2_00180C_A	C2_00180C_A	orf19.2114
C1_09710C_A	C1_09710C_A	orf19.4835
DBP2	CR_02530W_A	orf19.171
URA7	C5_04570C_A	orf19.3941
ILV2	C3_02320W_A	orf19.1613
C2_08200W_A	C2_08200W_A	orf19.2165
HIS5	C4_00650W_A	orf19.4177
RIO2	CR_08100C_A	orf19.6369
GPD2	C6_02010C_A	orf19.691
NMD5	C4_00540C_A	orf19.4188
C1_08900W_A	C1_08900W_A	orf19.4749
C7_03860W_A	C7_03860W_A	orf19.7196
DPB2	CR_09900C_A	orf19.7564
C2_09000C_A	C2_09000C_A	orf19.204
RAT1	C4_01080W_A	orf19.4681
TRX2	C5_00910C_A	orf19.1976
MET13	C3_02950C_A	orf19.288
LSC2	CR_06760C_A	orf19.1860
FLU1	C7_01520W_A	orf19.6577
VTC3	CR_03610C_A	orf19.4381
MEP1	C3_02310W_A	orf19.1614
C1_07990C_A	C1_07990C_A	orf19.5070
GDE1	C5_04510W_A	orf19.3936
NTH1	CR_00560W_A	orf19.7479
SGA1	C3_01320C_A	orf19.1719
C1_02240W_A	C1_02240W_A	orf19.3681
MSS116	C1_08810C_A	orf19.4739
RCL1	C2_07450C_A	orf19.1886
PHM5	C7_00980W_A	orf19.7016
MDR1	C6_03170C_A	orf19.5604
RPC31	CR_02720C_A	orf19.2831
CR_07480W_A	CR_07480W_A	orf19.6117
PST3	CR_05390W_A	orf19.5285
HGT8	C2_01010W_A	orf19.2021
ARG5,6	C1_09290C_A	orf19.4788
CHS4	C3_05700W_A	orf19.7349
FCY21	C2_09950W_A	orf19.1357
ZCF39	CR_10070C_A	orf19.7583
IHD2	C1_00850W_A	orf19.6021
C1_07360W_A	C1_07360W_A	orf19.4435
LAG1	CR_01060W_A	orf19.3249
EXO1	C5_00630C_A	orf19.926
CR_07600W_A	CR_07600W_A	orf19.6291
CR_07850W_A	CR_07850W_A	orf19.3714
UBA4	C1_10930C_A	orf19.2324
CR_03600C_A	CR_03600C_A	orf19.4382
C3_04650W_A	C3_04650W_A	orf19.5925
C5_04030W_A	C5_04030W_A	orf19.1287
C7_01100C_A	C7_01100C_A	orf19.6896
C3_01280W_A	C3_01280W_A	orf19.1723
SMF12	C2_07160W_A	orf19.2270
C5_03920C_A	C5_03920C_A	orf19.3220
C7_04090C_A	C7_04090C_A	orf19.7166
C4_04940W_A	C4_04940W_A	orf19.3784
C1_01910W_A	C1_01910W_A	orf19.4532
C1_09790C_A	C1_09790C_A	orf19.4844
NMA111	C1_00990C_A	orf19.3288
MIG1	C5_02940C_A	orf19.4318
C3_05320W_A	C3_05320W_A	orf19.6968
CLA4	C1_10210C_A	orf19.4890
C3_06040W_A	C3_06040W_A	orf19.7385
MAE1	C6_01670W_A	orf19.3419
RRP8	C2_08480W_A	orf19.3630
SNR52	C3_07510C_A	snR52
CR_00190W_A	CR_00190W_A	orf19.7516
CAS4	C3_01530C_A	orf19.1693
AGO1	C4_06340W_A	orf19.2903
C1_12980W_A	C1_12980W_A	snR41b
ECM331	C5_02460C_A	orf19.4255
C1_08110W_A	C1_08110W_A	orf19.5085
C4_04090C_A	C4_04090C_A	orf19.5300
C1_02830W_A	C1_02830W_A	orf19.2971
KIP2	C2_10310C_A	orf19.1747
MAS1	C1_03300C_A	orf19.3026
C4_01840C_A	C4_01840C_A	orf19.4609
CR_08290W_A	CR_08290W_A	orf19.6393
C5_02730C_A	C5_02730C_A	orf19.4293
CR_08710W_A	CR_08710W_A	orf19.6448
CGR1	C4_02760C_A	orf19.2722
STE11	C2_03770C_A	orf19.844
C2_05820W_A	C2_05820W_A	orf19.5205
TOK1	C4_00670W_A	orf19.4175
GPI8	C1_07460C_A	orf19.2799
C2_09710C_A	C2_09710C_A	orf19.1381
C7_02080W_A	C7_02080W_A	orf19.6509
ERG8	C4_01870C_A	orf19.4606
C4_04760C_A	C4_04760C_A	orf19.3804
FESUR1	C3_07060W_A	orf19.6794
PRB1	C2_06880C_A	orf19.2242
C5_01730W_A	C5_01730W_A	orf19.3202
NUO1	CR_09550C_A	orf19.6607
HPC2	C1_13970C_A	orf19.5035
C4_00070C_A	C4_00070C_A	orf19.374
C3_05760W_A	C3_05760W_A	orf19.7357
HAP5	C5_00940C_A	orf19.1973
C2_03910C_A	C2_03910C_A	orf19.834
C4_07210W_A	C4_07210W_A	orf19.3084
MUC1	C4_00600C_A	orf19.4183
RTT109	CR_00410W_A	orf19.7491
CSE4	C3_00860W_A	orf19.6163
NUC2	C7_01900W_A	orf19.6531
C3_02290W_A	C3_02290W_A	orf19.1617
C2_00400C_A	C2_00400C_A	orf19.2091
C6_00360C_A	C6_00360C_A	orf19.1198
C5_05250C_A	C5_05250C_A	orf19.4018
GCF1	C1_08550C_A	orf19.400
C7_01750W_A	C7_01750W_A	orf19.6550
C3_05510W_A	C3_05510W_A	orf19.6986
SRR1	CR_05610C_A	orf19.5843
C1_14530W_A	C1_14530W_A	orf19.7271
C3_03130C_A	C3_03130C_A	orf19.310
C5_04770W_A	C5_04770W_A	orf19.3963
FGR15	C2_00720C_A	orf19.2054
POT1	CR_00150C_A	orf19.7520
SHE9	C2_03050W_A	orf19.5796
RVS162	C1_12730W_A	orf19.6349
C1_00970W_A	C1_00970W_A	orf19.6008.3
C1_04970W_A	C1_04970W_A	orf19.51
IFF4	CR_00610W_A	orf19.7472
MRPL19	C1_06790C_A	orf19.6231
CAT8	C1_08190C_A	orf19.5097
C5_00800C_A	C5_00800C_A	orf19.583
C1_10470W_A	C1_10470W_A	orf19.989
PHO8	C1_10430W_A	orf19.984
SAS2	C2_00440W_A	orf19.2087
C2_09870W_A	C2_09870W_A	orf19.1364
VPS2	C5_00440C_A	orf19.945
CYT1	C2_04950C_A	orf19.3527
C2_00540W_A	C2_00540W_A	orf19.2073
SNO1	C1_02600W_A	orf19.2948
SUA71	C1_03560C_A	orf19.3059
C3_04410C_A	C3_04410C_A	orf19.5890
CR_07670W_A	CR_07670W_A	orf19.6283
CR_05710C_A	CR_05710C_A	orf19.6641
C1_09620C_A	C1_09620C_A	orf19.4825
CGT1	C4_05760W_A	orf19.1261
C7_03280C_A	C7_03280C_A	orf19.5125
C2_01230W_A	C2_01230W_A	orf19.2001
C1_07920W_A	C1_07920W_A	orf19.5064.1
SNM1	C5_01390C_A	orf19.1927
C5_02850W_A	C5_02850W_A	snR10c
MAD2	C1_04080W_A	orf19.1040
CR_03410W_A	CR_03410W_A	orf19.2381
MEF2	C1_07000W_A	orf19.6208
BUB1	C4_03120C_A	orf19.2678
CR_07870W_A	CR_07870W_A	orf19.612
FAA2-1	C2_06070W_A	orf19.4114
C4_03920W_A	C4_03920W_A	orf19.1595
CR_09500C_A	CR_09500C_A	orf19.7345
C2_09610W_A	C2_09610W_A	orf19.1393
C4_03500C_A	C4_03500C_A	orf19.3378
HST6	C3_06510C_A	orf19.7440
C2_07030C_A	C2_07030C_A	orf19.2259
C2_00290W_A	C2_00290W_A	orf19.2104
C1_03170C_A	C1_03170C_A	orf19.3009
CAN2	C6_01060C_A	orf19.111
UGA4	C1_05710C_A	orf19.2479
PIM1	CR_04340W_A	orf19.522
ZCF23	C1_07170C_A	orf19.4450
ADK1	C6_01910W_A	orf19.3391
USO5	C3_03090W_A	orf19.306
C1_11900C_A	C1_11900C_A	orf19.5277
C5_02370C_A	C5_02370C_A	orf19.4245
UGA3	CR_09960C_A	orf19.7570
C2_09690C_A	C2_09690C_A	orf19.1383
C5_02190C_A	C5_02190C_A	orf19.4225.1
C1_08680C_A	C1_08680C_A	orf19.4726
C1_01390C_A	C1_01390C_A	orf19.3328
ADA2	C1_10860C_A	orf19.2331
C3_04790W_A	C3_04790W_A	orf19.5942
C1_00450C_A	C1_00450C_A	orf19.6062.3
C5_04530W_A	C5_04530W_A	orf19.3938
ROT2	C5_00220W_A	orf19.974
C1_04430C_A	C1_04430C_A	orf19.5194.1
MAC1	C7_00510W_A	orf19.7068
RIM1	C1_05680C_A	orf19.2483
PEX11	C6_04310W_A	orf19.1089
C4_00820W_A	C4_00820W_A	orf19.4159
ISA1	C6_02520W_A	orf19.5521
TIM10	C4_02140C_A	orf19.4577.3
C3_04750W_A	C3_04750W_A	orf19.5935
C1_02020W_A	C1_02020W_A	orf19.4523
C4_01960C_A	C4_01960C_A	orf19.4596
ADR1	C4_02500C_A	orf19.2752
NHP6A	C4_01700C_A	orf19.4623.3
C5_01490C_A	C5_01490C_A	orf19.4144
C7_01350C_A	C7_01350C_A	orf19.6916
TES1	C2_05970C_A	orf19.5217
SIP5	C1_05910W_A	orf19.2458
RPM2	C1_04950C_A	orf19.48
AGC1	C1_13400C_A	orf19.4966
CR_04460C_A	CR_04460C_A	orf19.537
C5_02040W_A	C5_02040W_A	orf19.3167
C5_04410C_A	C5_04410C_A	orf19.3928
VPS24	C2_00930C_A	orf19.2031
C5_03490C_A	C5_03490C_A	orf19.6658
C2_01030W_A	C2_01030W_A	orf19.2019
C7_01150W_A	C7_01150W_A	orf19.6898
CZF1	C4_06820C_A	orf19.3127
FKH2	C3_00670C_A	orf19.5389
C4_01710C_A	C4_01710C_A	orf19.4623
XKS1	C4_05300W_A	orf19.1290
BUL4	C1_12190W_A	orf19.5245
CR_09090C_A	CR_09090C_A	orf19.7305
YAH1	C3_03390C_A	orf19.336
HMS1	C5_00670C_A	orf19.921
PDE2	C1_02840W_A	orf19.2972
CR_09670C_A	CR_09670C_A	orf19.6596
IFK2	C2_03620W_A	orf19.856
OPT3	CR_02220C_A	orf19.3749
YHB4	CR_10570C_A	orf19.7637
CR_02630C_A	CR_02630C_A	orf19.2822
ARP1	C5_03380W_A	orf19.2641
RPB7	C1_01570C_A	orf19.3347
SAP5	C6_03030W_A	orf19.5585
C2_04030C_A	C2_04030C_A	orf19.819
CR_10420W_A	CR_10420W_A	orf19.7619
C2_08740W_A	C2_08740W_A	orf19.3601
SYS3	CR_03150W_A	orf19.2410
CR_09620C_A	CR_09620C_A	orf19.6600
C2_02300W_A	C2_02300W_A	orf19.1548
C1_12650C_A	C1_12650C_A	orf19.6358
C2_07200W_A	C2_07200W_A	orf19.2276
ZCF3	C1_11520C_A	orf19.1168
PAD1	C6_03630W_A	orf19.5731
C1_10410W_A	C1_10410W_A	orf19.4911
C3_04630W_A	C3_04630W_A	orf19.5921
MSM1	C5_04650C_A	orf19.3950
C1_13320C_A	C1_13320C_A	orf19.4959
RIP1	C3_04430W_A	orf19.5893
C7_01160C_A	C7_01160C_A	orf19.6898.1
CR_04580W_A	CR_04580W_A	orf19.549
FGR10	C4_04880W_A	orf19.3791
CR_00570W_A	CR_00570W_A	orf19.7478
NIP100	CR_04030W_A	orf19.486
STN1	C2_08470C_A	orf19.3631
C4_01310W_A	C4_01310W_A	orf19.4656
CR_10530W_A	CR_10530W_A	orf19.7632
PTC5	CR_08160W_A	orf19.6376
ZCF7	C3_01580W_A	orf19.1685
C4_00420C_A	C4_00420C_A	orf19.5671
C5_01140C_A	C5_01140C_A	orf19.1956
C3_06940W_A	C3_06940W_A	orf19.6807
C1_03280W_A	C1_03280W_A	orf19.3022
SLD5	CR_10520C_A	orf19.7631
EPL1	CR_00100C_A	orf19.7529
AFG1	C1_08850C_A	orf19.4743
C2_07390C_A	C2_07390C_A	orf19.1893
SRT1	C1_12270W_A	orf19.5236
CAT2	C4_02020W_A	orf19.4591
HSP104	CR_08250C_A	orf19.6387
C2_07280W_A	C2_07280W_A	orf19.2285
C2_00600C_A	C2_00600C_A	orf19.2067
CR_01360W_A	CR_01360W_A	orf19.2519
CR_04140W_A	CR_04140W_A	orf19.498
ARF1	CR_08700C_A	orf19.6447
C1_13880C_A	C1_13880C_A	orf19.5026
C2_07800W_A	C2_07800W_A	orf19.2201
CR_10510W_A	CR_10510W_A	orf19.7629
FRP2	C7_00100W_A	orf19.7112
ABP1	C4_02940W_A	orf19.2699
SLA1	C2_01640W_A	orf19.1474
SAC6	C6_02730W_A	orf19.5544
C3_02990C_A	C3_02990C_A	orf19.295
TRS20	C1_01260C_A	orf19.3314
C1_05180C_A	C1_05180C_A	orf19.446.2
CR_03250C_A	CR_03250C_A	orf19.2398
HST3	C5_01340W_A	orf19.1934
PHB1	C3_03730C_A	orf19.6944
OYE22	CR_01200W_A	orf19.3234
C7_04010W_A	C7_04010W_A	orf19.7179
RAS2	C3_04480C_A	orf19.5902
CR_02300C_A	CR_02300C_A	orf19.3737
C1_03120W_A	C1_03120W_A	orf19.3004
C7_01590C_A	C7_01590C_A	orf19.6566
C5_04520W_A	C5_04520W_A	orf19.3937
C5_05140W_A	C5_05140W_A	orf19.4006
C3_01950C_A	C3_01950C_A	orf19.1653
CR_03240C_A	CR_03240C_A	orf19.2399
C7_01690W_A	C7_01690W_A	orf19.6555
C4_06240W_A	C4_06240W_A	orf19.2914
SPL1	C7_00390W_A	orf19.7081
C1_07220W_A	C1_07220W_A	orf19.4445
PGM2	CR_02820W_A	orf19.2841
OPT2	CR_02240C_A	orf19.3746
C7_00190W_A	C7_00190W_A	orf19.7104
C3_00450C_A	C3_00450C_A	orf19.5420
TRY5	C6_01500C_A	orf19.3434
C4_05360C_A	C4_05360C_A	orf19.1794
CR_04410W_A	CR_04410W_A	orf19.530
C6_03670C_A	C6_03670C_A	orf19.5735.3
C3_00620C_A	C3_00620C_A	orf19.5394.1
C2_05560W_A	C2_05560W_A	orf19.6868
CTN3	C3_04000C_A	orf19.2809
BUB3	C5_03240W_A	orf19.2655
C7_03350C_A	C7_03350C_A	orf19.1340
C4_00910C_A	C4_00910C_A	orf19.4703
CR_03190C_A	CR_03190C_A	SNRNAU1
C1_11880W_A	C1_11880W_A	orf19.5279
PET100	C1_09960W_A	orf19.4862.2
BFA1	C1_00230C_A	orf19.6080
POX1-3	C3_01960C_A	orf19.1652
C5_02980C_A	C5_02980C_A	orf19.4323
ALI1	C3_01410C_A	orf19.1710
URA3	C3_01350C_A	orf19.1716
HSP21	C2_04010C_A	orf19.822
CAT1	C1_06810W_A	orf19.6229
LYS142	C1_09200W_A	orf19.4778
C1_11020W_A	C1_11020W_A	orf19.2312
C1_02490C_A	C1_02490C_A	orf19.2938
PGA38	C4_02440C_A	orf19.2758
APM1	C5_05400W_A	orf19.4036
MDJ1	C5_03600W_A	orf19.6672
C1_13130C_A	C1_13130C_A	orf19.4940
C6_02460C_A	C6_02460C_A	orf19.5515
C5_00320W_A	C5_00320W_A	orf19.961.2
AOX1	C1_09160W_A	orf19.4774
COX11	C4_04310W_A	orf19.1416
C3_04080W_A	C3_04080W_A	orf19.913.2
CAR2	C4_00160C_A	orf19.5641
C1_09440W_A	C1_09440W_A	orf19.4807
C1_07160C_A	C1_07160C_A	orf19.4450.1
C5_03210C_A	C5_03210C_A	orf19.2657
C2_05400W_A	C2_05400W_A	orf19.3572
HGT19	C3_00220W_A	orf19.5447
C1_11970C_A	C1_11970C_A	orf19.5269
BUB2	C2_02780C_A	orf19.5827
C5_02220C_A	C5_02220C_A	orf19.4229
C3_03590W_A	C3_03590W_A	orf19.357
CPH1	C1_07370C_A	orf19.4433
C5_00610C_A	C5_00610C_A	orf19.928
C3_01260C_A	C3_01260C_A	orf19.1725
TOM6	C3_01980C_A	orf19.1650
NAT2	C2_00160C_A	orf19.2116
TEC1	C3_04530C_A	orf19.5908
C3_03270W_A	C3_03270W_A	orf19.326
IMP2	C5_00860W_A	orf19.1981
FAA21	C3_02810C_A	orf19.272
CR_07120C_A	CR_07120C_A	orf19.9
CR_09340W_A	CR_09340W_A	orf19.7329
HAK1	C1_06610C_A	orf19.6249
SNZ1	C1_02590C_A	orf19.2947
C2_05300C_A	C2_05300C_A	orf19.3559
BRE1	C5_00210C_A	orf19.976
HTA3	C3_03280C_A	orf19.327
C2_08540C_A	C2_08540C_A	orf19.3625
C3_05440C_A	C3_05440C_A	orf19.6982
C4_00850C_A	C4_00850C_A	orf19.4707
C2_07540W_A	C2_07540W_A	orf19.1873
POT1-2	C2_00780W_A	orf19.2046
C7_03640C_A	C7_03640C_A	orf19.6698
C6_01050W_A	C6_01050W_A	orf19.109
C1_05790W_A	C1_05790W_A	orf19.2472.1
CR_06430W_A	CR_06430W_A	orf19.725
ATX1	CR_06950C_A	orf19.2369.1
C5_02990W_A	C5_02990W_A	orf19.4324
C4_07240W_A	C4_07240W_A	orf19.3076
C2_03560C_A	C2_03560C_A	orf19.863
C1_07810C_A	C1_07810C_A	orf19.5051
CR_05970C_A	CR_05970C_A	orf19.458
SMI1	C1_07870C_A	orf19.5058
DUR35	C3_04570C_A	orf19.5915
SDC1	C5_04160W_A	orf19.3899
FMT1	C4_06070C_A	orf19.4418
C4_03880W_A	C4_03880W_A	orf19.5043
FDH3	CR_10250C_A	orf19.7600
C4_02230C_A	C4_02230C_A	orf19.4567
PRM1	C1_11340W_A	orf19.669
VPH2	C1_12260W_A	orf19.5237
C3_03190C_A	C3_03190C_A	orf19.318
UCF1	C2_08290C_A	orf19.1354
HOF1	C4_00370W_A	orf19.5664
ZCF16	C3_04020C_A	orf19.2808
MRPL6	CR_00480W_A	orf19.7486
C1_10240C_A	C1_10240C_A	orf19.4894
BMT9	C4_01170C_A	orf19.4673
C4_05820W_A	C4_05820W_A	orf19.1267.1
C2_04790C_A	C2_04790C_A	orf19.185
CR_03110W_A	CR_03110W_A	orf19.2415
CR_03400W_A	CR_03400W_A	orf19.2382
EHD3	C1_03320C_A	orf19.3029
CR_00660W_A	CR_00660W_A	orf19.7463
CR_08990C_A	CR_08990C_A	orf19.7296
RKI1	C3_01480C_A	orf19.1701
CR_00700W_A	CR_00700W_A	orf19.3285
ATO6	C3_05600W_A	orf19.6995
YML6	C7_00950W_A	orf19.7019
C7_01020C_A	C7_01020C_A	orf19.7012
C1_00880W_A	C1_00880W_A	orf19.6017
C1_01250W_A	C1_01250W_A	orf19.3312
C1_06840C_A	C1_06840C_A	orf19.6225.1
SDH2	CR_05180C_A	orf19.637
MRPL8	CR_07390C_A	orf19.6129
C4_03810W_A	C4_03810W_A	orf19.1297
C7_00630C_A	C7_00630C_A	orf19.7056
C6_01200W_A	C6_01200W_A	orf19.131
DAD3	CR_06160C_A	orf19.3871
ARG3	C6_03230W_A	orf19.5610
MSS51	CR_10010C_A	orf19.7577
CYC1	C2_10110W_A	orf19.1770
C6_01980C_A	C6_01980C_A	orf19.688
C1_00980W_A	C1_00980W_A	orf19.6008.4
DOG1	C6_01900C_A	orf19.3392
C2_03970W_A	C2_03970W_A	orf19.827
C6_00550W_A	C6_00550W_A	orf19.4204
C6_00930C_A	C6_00930C_A	orf19.94
C3_07730W_A	C3_07730W_A	orf19.6713
C1_11740W_A	C1_11740W_A	orf19.1143
C1_03950C_A	C1_03950C_A	orf19.4470
DOT5	C3_00480C_A	orf19.5417
RER2	C5_05330C_A	orf19.4028
C7_02120C_A	C7_02120C_A	orf19.6503
C2_09250W_A	C2_09250W_A	orf19.4086
C2_00920W_A	C2_00920W_A	orf19.2032
CYC3	C5_01130W_A	orf19.1957
C5_04890C_A	C5_04890C_A	orf19.3976
TFC4	C3_02830W_A	orf19.274
CR_07320C_A	CR_07320C_A	orf19.6136
C1_00460W_A	C1_00460W_A	orf19.6062
C4_01910W_A	C4_01910W_A	orf19.4601
LEU1	CR_00360C_A	orf19.7498
EHT1	C1_03390W_A	orf19.3040
C6_03730C_A	C6_03730C_A	orf19.5747
HEM3	C2_10360C_A	orf19.1742
MED21	CR_09760W_A	orf19.7548
YHM2	C6_00600C_A	orf19.4197
C1_02510W_A	C1_02510W_A	orf19.2940
CR_05360C_A	CR_05360C_A	orf19.5287
C4_01470W_A	C4_01470W_A	orf19.4637
C1_07470C_A	C1_07470C_A	orf19.2798
C2_07690W_A	C2_07690W_A	orf19.2213
C2_07680W_A	C2_07680W_A	orf19.2214
MST1	C1_02930C_A	orf19.2984
C6_03200W_A	C6_03200W_A	orf19.5607
IFM1	C7_02940C_A	orf19.5167
C5_02350C_A	C5_02350C_A	orf19.4243
C6_03530C_A	C6_03530C_A	orf19.5719
FGR43	C1_09270W_A	orf19.4786
C3_02720W_A	C3_02720W_A	orf19.264
TRY4	C3_05050W_A	orf19.5975
C1_14320C_A	C1_14320C_A	orf19.7244
C3_05940C_A	C3_05940C_A	orf19.7375
C4_03080W_A	C4_03080W_A	orf19.2684
C1_00790W_A	C1_00790W_A	orf19.6027
NAM2	C6_03450C_A	orf19.5705
MRPS9	C1_12340C_A	orf19.5230
MRPL33	C3_01080W_A	orf19.2511.1
MAM33	C7_03930C_A	orf19.7187
C2_03950W_A	C2_03950W_A	orf19.828
C6_03620C_A	C6_03620C_A	orf19.5730
PGA44	C3_01370C_A	orf19.1714
KGD2	CR_07420W_A	orf19.6126
PEX6	C2_05440W_A	orf19.3573
C2_04160W_A	C2_04160W_A	orf19.805
C4_04280C_A	C4_04280C_A	orf19.1420
HGT16	CR_07270C_A	orf19.6141
FMO2	C2_03610W_A	orf19.857
MRP20	C1_01600W_A	orf19.3350
C3_04620C_A	C3_04620C_A	orf19.5920
TUF1	C1_00590W_A	orf19.6047
C3_04720C_A	C3_04720C_A	orf19.5932
C1_03870C_A	C1_03870C_A	orf19.4459
C1_05920W_A	C1_05920W_A	orf19.2457
HHT2	CR_06810W_A	orf19.1853
C5_04620C_A	C5_04620C_A	orf19.3946
NTG1	C1_08200W_A	orf19.5098
C1_04460C_A	C1_04460C_A	orf19.6838
C1_02670C_A	C1_02670C_A	orf19.2957
PHHB	C2_00480C_A	orf19.2079
MUM2	C5_05450C_A	orf19.4044
PEA2	C1_10640C_A	orf19.1835
C2_07070W_A	C2_07070W_A	orf19.2262
C3_00230C_A	C3_00230C_A	orf19.5446
C1_06980C_A	C1_06980C_A	orf19.6209
C4_02930W_A	C4_02930W_A	orf19.2701
PRP22	C5_05370C_A	orf19.4033
CSO99	C4_06510C_A	orf19.2883
OSM2	C1_13670W_A	orf19.5005
C3_07670W_A	C3_07670W_A	orf19.6720
CFL4	C5_01360W_A	orf19.1932
C3_01230C_A	C3_01230C_A	orf19.1728
MSW1	C5_02770W_A	orf19.4299
ERV1	CR_03010C_A	orf19.2863.1
C2_01740C_A	C2_01740C_A	orf19.1485
C4_03460C_A	C4_03460C_A	orf19.3373
CR_08270W_A	CR_08270W_A	orf19.6391
C1_12110C_A	C1_12110C_A	orf19.5254
TLO34	C1_06180W_A	orf19.2661
C1_08730W_A	C1_08730W_A	orf19.4731
CR_04150W_A	CR_04150W_A	orf19.499
C2_07430C_A	C2_07430C_A	orf19.1888
HTB1	C3_03900C_A	orf19.6925
C1_08690W_A	C1_08690W_A	orf19.4727
C3_07470W_A	C3_07470W_A	orf19.6741
C2_10330C_A	C2_10330C_A	orf19.1745
GCY1	C3_07340W_A	orf19.6757
TIM17	C2_04680W_A	orf19.150
ALD6	C4_05130C_A	orf19.742
MIA40	C1_02880C_A	orf19.2977
C4_03410W_A	C4_03410W_A	orf19.3367
CR_08440W_A	CR_08440W_A	orf19.6413
C1_02270C_A	C1_02270C_A	orf19.3684
C1_04370C_A	C1_04370C_A	orf19.5201
BNA4	C3_00260C_A	orf19.5443
SDH12	C4_06610C_A	orf19.2871
C2_02230C_A	C2_02230C_A	orf19.1541
COX19	C1_13410W_A	orf19.4967
C4_06430C_A	C4_06430C_A	orf19.2891
C1_04600C_A	C1_04600C_A	orf19.6853
MTW1	C2_09840W_A	orf19.1367
CR_07820W_A	CR_07820W_A	orf19.3711
C3_06240C_A	C3_06240C_A	orf19.7409.1
C1_05270C_A	C1_05270C_A	orf19.439
C2_06270W_A	C2_06270W_A	orf19.5489
C3_02070C_A	C3_02070C_A	orf19.1639
C1_07400C_A	C1_07400C_A	orf19.4428
INO4	C2_03840C_A	orf19.837.1
HHF1	C1_04240C_A	orf19.1059
C6_04510C_A	C6_04510C_A	orf19.2137
DRE2	CR_02650C_A	orf19.2825
C2_06280C_A	C2_06280C_A	orf19.5491
C5_02740W_A	C5_02740W_A	orf19.4294
C5_05460C_A	C5_05460C_A	orf19.4046
C1_11620W_A	C1_11620W_A	orf19.1158
C6_02300C_A	C6_02300C_A	orf19.3471
C1_07610C_A	C1_07610C_A	orf19.2784
ALT1	C3_03480C_A	orf19.346
C7_01440W_A	C7_01440W_A	orf19.6585
CR_00420W_A	CR_00420W_A	orf19.7490
CR_01020C_A	CR_01020C_A	orf19.3254
YHM1	C6_01930W_A	orf19.685
ATO1	C3_00920W_A	orf19.6169
C2_04340C_A	C2_04340C_A	orf19.4520
MRPL40	CR_04010C_A	orf19.484
MSF1	C2_00850W_A	orf19.2039
PLB3	CR_09690C_A	orf19.6594
GSY1	CR_00780C_A	orf19.3278
CHT3	CR_10110W_A	orf19.7586
PAM16	C1_14150C_A	orf19.7222
PRS	CR_01480W_A	orf19.2532
SAP3	C3_05230W_A	orf19.6001
C2_07250C_A	C2_07250C_A	orf19.2282
C3_04690C_A	C3_04690C_A	orf19.5929
C1_01580W_A	C1_01580W_A	orf19.3348
C1_14020W_A	C1_14020W_A	orf19.7209
C3_02200W_A	C3_02200W_A	orf19.1624.1
C7_03690W_A	C7_03690W_A	orf19.5508
C7_03470W_A	C7_03470W_A	orf19.6704
SWD3	C6_02170C_A	orf19.3457
CR_07700W_A	CR_07700W_A	orf19.1985
CYB2	C1_13630W_A	orf19.5000
CDG1	CR_09180W_A	orf19.7314
HHF22	CR_06800C_A	orf19.1854
C3_06050C_A	C3_06050C_A	orf19.7386
GAL10	C1_02150W_A	orf19.3672
IDP2	CR_02360W_A	orf19.3733
C6_00920W_A	C6_00920W_A	orf19.93
XYL2	CR_10840C_A	orf19.7676
BLP1	C1_12850W_A	orf19.4914.1
LEU42	C2_09750W_A	orf19.1375
C2_06760C_A	C2_06760C_A	orf19.2227
CR_01100C_A	CR_01100C_A	orf19.3244
FUM12	C3_07640C_A	orf19.6724
TOM7	C7_01890C_A	orf19.6531.1
C2_01690W_A	C2_01690W_A	orf19.1480
SAP6	C6_02710C_A	orf19.5542
CHT4	C2_02010C_A	orf19.1515
HGT2	C1_02110C_A	orf19.3668
C1_05690C_A	C1_05690C_A	orf19.2481
OYE23	C6_01510W_A	orf19.3433
C2_07270W_A	C2_07270W_A	orf19.2284
C5_05090W_A	C5_05090W_A	orf19.4001
DUR3	C1_04650W_A	orf19.781
PHA2	C3_02460C_A	orf19.234
C3_01890C_A	C3_01890C_A	orf19.1658
C1_06070W_A	C1_06070W_A	orf19.2438
CR_03670W_A	CR_03670W_A	orf19.4366
C5_00820W_A	C5_00820W_A	orf19.585
C2_07190C_A	C2_07190C_A	orf19.2275
FGR41	C1_10400C_A	orf19.4910
C1_14500C_A	C1_14500C_A	orf19.7269
CHL4	C1_04570C_A	orf19.6851
MRPL10	C2_05000C_A	orf19.3532
C5_03410C_A	C5_03410C_A	orf19.2639
C2_05330C_A	C2_05330C_A	orf19.3563
MLS1	C1_09690W_A	orf19.4833
MAL2	CR_10790W_A	orf19.7668
CRG1	CR_04960C_A	orf19.633
AAT22	C4_01200C_A	orf19.4669
CR_03440W_A	CR_03440W_A	orf19.2376
C5_01050C_A	C5_01050C_A	orf19.1967
ECI1	CR_08690C_A	orf19.6445
GAL1	C1_02130C_A	orf19.3670
MDM34	C1_06230C_A	orf19.1826
C1_10980W_A	C1_10980W_A	orf19.2317
CR_07170W_A	CR_07170W_A	orf19.732
RIB5	C5_05300W_A	orf19.4024
CSP1	CR_05430W_A	orf19.3512
C6_00770C_A	C6_00770C_A	orf19.3648
C1_14090W_A	C1_14090W_A	orf19.7215.3
C5_03650C_A	C5_03650C_A	orf19.6678
C5_05240C_A	C5_05240C_A	orf19.4017
SFC1	C5_04440C_A	orf19.3931
CR_08400C_A	CR_08400C_A	orf19.6406
CHA1	C2_01270W_A	orf19.1996
HHT21	C1_04260W_A	orf19.1061
CR_07680C_A	CR_07680C_A	orf19.6282
WOR3	CR_03890W_A	orf19.467
C2_07410W_A	C2_07410W_A	orf19.1890
HTA2	C1_04170C_A	orf19.1051
SOD5	C2_00680C_A	orf19.2060
C2_07180W_A	C2_07180W_A	orf19.2274
GDH2	C2_07900W_A	orf19.2192
CR_08920W_A	CR_08920W_A	orf19.7288
C1_04820C_A	C1_04820C_A	orf19.760
C6_02160W_A	C6_02160W_A	orf19.3456
C2_00760C_A	C2_00760C_A	orf19.2048
C4_04980W_A	C4_04980W_A	orf19.3782
C3_01420C_A	C3_01420C_A	orf19.1709
IFM3	C2_08080C_A	orf19.2176
C5_04380C_A	C5_04380C_A	orf19.3924
C5_05360C_A	C5_05360C_A	orf19.4031
CR_06790C_A	CR_06790C_A	orf19.1855
C5_01020C_A	C5_01020C_A	orf19.1968.1
FAR1	C7_00180W_A	orf19.7105
ACH1	C5_02000C_A	orf19.3171
HSP78	C2_03390C_A	orf19.882
MRPL37	C1_04880C_A	orf19.755
C1_01000C_A	C1_01000C_A	orf19.3289
HSP60	CR_06490C_A	orf19.717
CR_03870W_A	CR_03870W_A	orf19.4358
C7_01610W_A	C7_01610W_A	orf19.6563.1
PGA37	C5_04370C_A	orf19.3923
C4_03780C_A	C4_03780C_A	orf19.1300
C4_02080W_A	C4_02080W_A	orf19.4583
C2_07370W_A	C2_07370W_A	orf19.1897
CR_08130W_A	CR_08130W_A	orf19.6374
DLD1	C2_02980C_A	orf19.5805
C3_03440C_A	C3_03440C_A	orf19.341
STB3	C2_09010W_A	orf19.203
GTT13	C3_03580C_A	orf19.356
FOX2	C3_00810C_A	orf19.1288
CYT2	C4_02130W_A	orf19.4578
SOD1	C4_02320C_A	orf19.2770.1
C5_04940W_A	C5_04940W_A	orf19.3982
SEF2	C5_01400W_A	orf19.1926
YFH1	C4_04340C_A	orf19.1413
HHO1	C7_03180C_A	orf19.5137.1
SSC1	C2_07380W_A	orf19.1896
C4_04820C_A	C4_04820C_A	orf19.3797
C1_04180W_A	C1_04180W_A	orf19.1052
STF2	C2_00250W_A	orf19.2107.1
NGT1	C3_00650W_A	orf19.5392
C1_02780W_A	C1_02780W_A	orf19.2966
SAP8	C3_02510C_A	orf19.242
C1_02380C_A	C1_02380C_A	orf19.2925
SOD6	C2_00240C_A	orf19.2108
CR_06500C_A	CR_06500C_A	orf19.716
C1_10170W_A	C1_10170W_A	orf19.4886
C2_05120C_A	C2_05120C_A	orf19.3543
CR_06510W_A	CR_06510W_A	orf19.715
C7_02010C_A	C7_02010C_A	orf19.6518
MED8	C2_04530W_A	orf19.4497
SCO1	CR_09300C_A	orf19.7325
YHB1	CR_07790C_A	orf19.3707
FUS1	C1_11630C_A	orf19.1156
C1_12140W_A	C1_12140W_A	orf19.5250
C2_02280W_A	C2_02280W_A	orf19.1546
TIM13	C4_02480C_A	orf19.2754
FBP1	C3_07830W_A	orf19.6178
CR_00380W_A	CR_00380W_A	orf19.7495
CTF5	C6_02130C_A	orf19.3494
C6_01400W_A	C6_01400W_A	orf19.3444
TES15	C2_05950C_A	orf19.5215
C1_08610C_A	C1_08610C_A	orf19.409
C1_06860W_A	C1_06860W_A	orf19.6224
MDH1-1	C4_01900C_A	orf19.4602
CR_04870C_A	CR_04870C_A	orf19.6306
HMO1	CR_05670C_A	orf19.6645
CR_05040W_A	CR_05040W_A	orf19.647.3
FMA1	C1_04450C_A	orf19.6837
HSP30	C1_01990W_A	orf19.4526
KGD1	C3_00880W_A	orf19.6165
C7_01510W_A	C7_01510W_A	orf19.6578
C4_03340C_A	C4_03340C_A	orf19.1438
C1_07980C_A	C1_07980C_A	orf19.5069
CRH11	C4_02900C_A	orf19.2706
C4_01140C_A	C4_01140C_A	orf19.4676
CRD2	C4_01160W_A	orf19.4674.1
HGT1	C1_01980W_A	orf19.4527
C2_08580W_A	C2_08580W_A	orf19.3621
CR_02880W_A	CR_02880W_A	orf19.2846
PDC12	C4_01850C_A	orf19.4608
C7_02130W_A	C7_02130W_A	orf19.6502
PRE1	C5_05310W_A	orf19.4025
PEX4	C5_05430W_A	orf19.4041
C1_06430C_A	C1_06430C_A	orf19.6267
C2_02390W_A	C2_02390W_A	orf19.1562
IFE2	CR_05340C_A	orf19.5288
C2_10070W_A	C2_10070W_A	orf19.1774
C1_00190C_A	C1_00190C_A	orf19.6084
C5_05060C_A	C5_05060C_A	orf19.3998
MGE1	CR_01390W_A	orf19.2524
GCA2	C1_10550C_A	orf19.999
AGA1	C5_00540C_A	orf19.935
COX15	C6_00720C_A	orf19.3656
JEN2	C4_04030W_A	orf19.5307
C6_02560W_A	C6_02560W_A	orf19.5525
ICL1	C1_04500W_A	orf19.6844
C5_00810C_A	C5_00810C_A	orf19.584
CTN1	C1_01740W_A	orf19.4551
C7_03380W_A	C7_03380W_A	orf19.1336.2
GCA1	C1_10290W_A	orf19.4899
CR_03120W_A	CR_03120W_A	orf19.2414
C1_12470W_A	C1_12470W_A	orf19.69
C4_01860C_A	C4_01860C_A	orf19.4607
PGA4	C5_05390C_A	orf19.4035
RHD3	C4_04050C_A	orf19.5305
HGT17	C4_01070W_A	orf19.4682
C2_08090W_A	C2_08090W_A	orf19.2177
C7_01770W_A	C7_01770W_A	orf19.6547
CAG1	C5_05220W_A	orf19.4015
PGA60	C6_03060W_A	orf19.5588
C4_01990W_A	C4_01990W_A	orf19.4593.1
PXP2	C3_01930W_A	orf19.1655
CIT1	CR_03500W_A	orf19.4393
COX17	C2_01180W_A	orf19.2006.1
C5_02800C_A	C5_02800C_A	orf19.4305
CR_06870C_A	CR_06870C_A	orf19.1844
ARO10	CR_06860C_A	orf19.1847
C2_06060C_A	C2_06060C_A	orf19.4115
HSP31	C1_02070W_A	orf19.3664
C3_04450C_A	C3_04450C_A	orf19.5896
OPT4	CR_02490W_A	orf19.176
C5_03770C_A	C5_03770C_A	orf19.1117
FDH1	CR_05170C_A	orf19.638
CEK2	CR_05940W_A	orf19.460
HPD1	C6_02890C_A	orf19.5565
C5_04980W_A	C5_04980W_A	orf19.3988
C2_01630W_A	C2_01630W_A	orf19.1473
TLO9	C4_00010W_A	orf19.362

### Sheet: Node108neg
Node 108 Neg		High weight P. aeruginosa genes in signature Node108n. Signatures defined in Tan J, Doing G, Lewis KA, Price CE, Chen KM, Cady KC, Perchuk B, Laub MT, Hogan DA & Greene CS (2017) Unsupervised Extraction of Stable Expression Signatures from Public Compendia with an Ensemble of Neural Networks. Cell Systems 5: 63-71.e66.
PA4364
PA0698
lecB
oprO
PA2635
PA1870
PA4702
PA0696
eddA
PA1268
PA4181
eddB
glpQ
PA1154
PA0732
PA3219
PA3144
PA0691
PA4350
PA4365
fdnG
PA3383
PA0688
PA2881
plcN
fdnI
fdnH
PA4351
PA2022
PA0842
PA2958
PA0678

### Sheet: Clique 3
Gene name		Genes within Ciique 3 in Fig. 3D.
phoB	PA14_70750
pstA	PA14_700830
pstC	PA14_70850
hocS	PA14_71110
exbB2	PA14_55360
exbD2	PA14_55340
hxcQ	PA14_55450
hxcX	PA14_55480
hxcZ	PA14_55460
lapC	PA14_55410
phdA	PA14_55390
pdtA	PA14_55400
pdtB	PA14_55380
plcN	PA14_21110
PA0695	PA14_55330
PA0696	PA14_55320
PA0697	PA14_55300
PA0698	PA14_55290
PA0699	PA14_55280
PA0700	PA14_55260
PA0701	PA14_55250
PA2120	PA14_37150
PA3383	PA14_20320

### Sheet: LasR
Gene Name		P. aeruginosa genes within the LasR regulon defined in Table 1 of Schuster M, Lostroh CP, Ogi T & Greenberg EP (2003) Identification, Timing, and Signal Specificity of Pseudomonas aeruginosa Quorum-Controlled Genes: a Transcriptome Analysis. Journal of Bacteriology 185: 2066-2079. Adapted to only include genes responsive to 30C12-HSL (>2) but not C4-HSL+30C12-HSL (<2). The list was adapted to onl…
PA0007
plcB
PA0027
PA0028
PA0050
PA0052
coxB
coxA
PA0107
coIII
rahU
nuh
triC
PA0179
exbB1
PA0364
PA0567
PA0572
cbpD
pqsA
pqsB
pqsC
pqsD
pqsE
phnA
phnB
mvfR
napD
napE
PA1216
PA1217
aprX
aprD
aprE
aprF
aprA
aprI
PA1289
cyoD
PA1323
rsaL
hsiB2
hsiC2
hsiF2
hsiG2
clpV2
orfX
fha2
lip2
hsiJ2
dotU2
PA1784
PA1869
lasA
PA1888
PA1891
PA1893
PA1894
PA1895
PA1896
PA1897
PA1914
PA1939
PA2030
PA2031
PA2076
kynU
kynB
PA2134
PA2143
PA2146
katE
PA2151
PA2158
PA2159
PA2161
PA2165
PA2166
PA2169
PA2170
PA2171
PA2172
PA2173
PA2190
hcnA
hcnB
hcnC
ambE
ambD
ambC
ambB
PA2327
PA2328
PA2329
PA2330
PA2331
hsiB3
hsiC3
hcp3
hsiF3
hsiH3
PA2372
PA2414
PA2415
PA2423
PA2433
glyA2
gcvP2
gcvH2
PA2564
PA2565
PA2566
pqsH
PA2588
vqsR
PA2592
PA2747
PA2927
PA2939
PA3022
xcpP
PA3188
PA3190
gapA
nbdA
clpP2
PA3331
hsbR
lecB
ldh
rhlR
rhlB
rhlA
PA3535
mexK
mexJ
mexL
PA3688
lptF
lasB
PA3904
PA3905
PA3906
PA3907
PA3908
PA3986
PA4078
bphP
PA4129
PA4130
PA4131
PA4132
PA4133
PA4134
PA4139
PA4141
PA4171
piv
pqsL
phzM
phzB1
phzD1
phzF1
phzG1
phzS
tadA
flp
pra
cupE1
cupE5
PA4677
PA4703
PA4738
PA4739
cueR
PA4869
PA4925
phaC2
PA5059
PA5220
glyA1
PA5481
PA5482

### Sheet: RhlR
Gene name		P. aeruginosa genes within the RhlR regulon defined in Table 1 of Schuster M, Lostroh CP, Ogi T & Greenberg EP (2003) Identification, Timing, and Signal Specificity of Pseudomonas aeruginosa Quorum-Controlled Genes: a Transcriptome Analysis. Journal of Bacteriology 185: 2066-2079. Adapted to only include genes responsive to C4-HSL+30C12-HSL (>2) but not 30C12-HSLalone (<2).
osmC
PA0109
bauA
PA0144
PA0175
aer2
hcpC
pfpI
PA0366
pauB1
PA0586
rhlC
PA1131
napB
PA1215
PA1218
PA1221
cyoA
cyoB
cyoC
PA1324
PA1404
hsiA2
hsiH2
sfa2
icmF2
stp1
PA1745
PA1870
PA1881
PA1921
PA1930
PA2066
PA2067
PA2068
PA2069
PA2142
glgP
PA2148
PA2152
glgB
PA2156
PA2157
PA2160
PA2163
PA2164
PA2167
PA2176
PA2180
PA2192
PA2274
chiC
PA2345
clpV3
gcvT2
PA2448
antA
antB
antC
lecA
PA2572
PA2573
qteE
cpo
snr1
PA3181
pgl
zwf
edd
PA3274
PA3327
PA3328
PA3329
PA3330
PA3332
fabH2
PA3334
PA3335
PA3336
hsbA
PA3369
PA3370
PA3371
PA3416
PA3520
PA3691
PA3734
opuCD
opuCB
opuCA
PA4142
PA4172
mexG
mexH
opmD
phzA1
phzC1
phzE1
pprB
tadG
PA4298
tadD
tadC
rcpA
rcpC
PA4311
PA4384
mdpA
cupE2
cupE3
cupE4
osmE
PA4880
nrtR
nadD2
PA5027
rmlB
rmlC
PA5352
glcF
glcE
glcD
glcC

### Sheet: PqsR
Gene name		P. aeruginosa genes within the RhlR regulon defined in Table 1 (List of genes differentially regulated between wild-type PA14 and the isogenic mvfR mutant) in Déziel E, Gopalan S, Tampakaki AP, Lépine F, Padfield KE, Saucier M, Xiao G & Rahme LG (2005) The contribution of MvfR to Pseudomonas aeruginosa pathogenesis and quorum sensing circuitry regulation: multiple quorum sensing-regulated genes a…
rahU
pfpI
PA0567
pqsA
pqsB
pqsC
pqsD
pqsE
phnA
phnB
mvfR
PA1216
rsaL
hsiA2
PA1914
exaC
PA2031
PA2067
PA2069
PA2134
PA2146
PA2159
PA2172
PA2173
hcnA
hcnB
hcnC
PA2274
chiC
PA2327
PA2329
PA2331
lecA
PA2747
PA2753
oprB
PA3189
gapA
PA3335
lecB
PA3369
PA3370
PA3371
nosZ
rhlB
PA3520
mexL
PA3691
lptF
nalC
PA4078
PA4141
mexG
mexH
mexI
opmD
phzM
phzB1
phzC1
phzD1
phzE1
phzF1
phzG1
phzS
ccpR
PA4739
osmE
PA4880
nadD2
PA5027
PA5481
PA5482
PA0038
PA0048
PA0049
PA0200
sbp
PA0284
ygdP
PA0387
PA0456
PA0589
apaH
PA0591
algU
ampDh3
rsmA
PA1024
PA1333
lasR
cheY
ccoO2
PA1673
sigX
PA1852
PA2204
PA2299
PA2486
PA2501
clpA
PA2662
ppyR
PA2754
atuR
PA3031
ibpA
flgM
PA3403
bfrB
mmsB
iscA
iscU
PA3973
PA4079
PA4352
PA4387
PA4441
dppA3
clpB
PA4793
PA4877
pncB1
PA4940
aceE
hslV
hslU
arcD
arcA
PA5212
PA5303
PA5436
PA5461
thrB
